# The worm affair: Genetic diversity in two species of symbionts that co-occur in tubeworms from the Mediterranean Sea

**DOI:** 10.1101/2021.01.27.428081

**Authors:** Tal Zvi-Kedem, Eli Shemesh, Dan Tchernov, Maxim Rubin-Blum

## Abstract

The symbioses between the vestimentiferan tubeworms and their chemosynthetic partners (Gammaproteobacteria, Chromatiales, *Sedimenticolaceae*) hallmark the success of these organisms in hydrothermal vent and hydrocarbon seep deep-sea habitats. The fidelity of these associations varies, as both the hosts and the symbionts can be loose in partner choice. Some tubeworms may host distinct symbiont phylotypes, which often co-occur in a single host individual. To better understand the genetic basis for the ‘promiscuity’ of tubeworm symbioses, we curated and investigated metagenome-assembled genomes of two symbiont phylotypes (species, based on the average nucleotide identity <95%) in *Lamellibrachia anaximandri*, a vestimentiferan endemic to the Mediterranean Sea, in individuals collected from Palinuro hydrothermal vents (Italy) and hydrocarbon seeps (Eratosthenes seamount and Palmahim disturbance). Using comparative genomics, we show that mainly mobilome and defense mechanism-related features distinguish the symbiont genotypes. While many central metabolic functions are conserved in the tubeworm symbionts, nitrate respiration (Nar, Nap and Nas proteins) is modular, yet this modularity is not linked to speciation, but rather to local adaptation. Our results hint that variation in a single moonlighting protein may be responsible for the host-symbiont fidelity.
