## Supplemental Table 2 for "The worm affair: Genetic diversity in two species of symbionts that co-occur in tubeworms from the Mediterranean Sea"

### Sheet: Sheet1
Phylotype A			Phylotype B			Palinuro
KEGG KO	COG	description	KEGG KO	COG	description	KEGG KO	COG	description
ko:K02574	C	4 iron, 4 sulfur cluster binding		C	4Fe-4S binding domain	ko:K02115	C	ATP synthase gamma subunit
	C	anaerobic respiration	ko:K00256,ko:K07303	C	Aldehyde oxidase and xanthine dehydrogenase, a/b hammerhead domain	ko:K02109	C	Component of the F(0) channel, it forms part of the peripheral stalk, linking F(1) to F(0)
ko:K10535	C	Catalyzes the reduction of nitrite to ammonia, consuming six electrons in the process		C	Belongs to the class-I pyridine nucleotide-disulfide oxidoreductase family	ko:K02114	C	epsilon subunit
ko:K00405,ko:K03888,ko:K08738,ko:K17223	C	Cytochrome c	ko:K06281	C	Belongs to the NiFe NiFeSe hydrogenase large subunit family	ko:K02110	C	F(1)F(0) ATP synthase produces ATP from ADP in the presence of a proton or sodium gradient. F-type ATPases consist of two structural domains, F(1) containing the extramembraneous catalytic core and F(0) containing the membrane proton channel, linked together by a central stalk and a peripheral stalk. During catalysis, ATP synthesis in the catalytic domain of F(1) is coupled via a rotary mechanism…
	C	Cytochrome c554 and c-prime	ko:K07302,ko:K07303	C	COG2080 Aerobic-type carbon monoxide dehydrogenase, small subunit CoxS CutS homologs	ko:K06996	C	glyoxalase bleomycin resistance protein dioxygenase
	C	Di-haem cytochrome c peroxidase	ko:K00406,ko:K12263	C	Cytochrome c	ko:K02108	C	it plays a direct role in the translocation of protons across the membrane
	C	Doubled CXXCH motif (Paired_CXXCH_1)		C	Cytochrome c		C	Nitroreductase family
	C	Ferredoxin	ko:K00428	C	Di-haem cytochrome c peroxidase	ko:K03737	C	Oxidoreductase required for the transfer of electrons from pyruvate to flavodoxin
	C	FmdE, Molybdenum formylmethanofuran dehydrogenase operon	ko:K00428	C	Di-haem cytochrome c peroxidase	ko:K03737	C	Oxidoreductase required for the transfer of electrons from pyruvate to flavodoxin
	C	formate dehydrogenase	ko:K03521	C	Electron transfer flavoprotein domain	ko:K02111	C	Produces ATP from ADP in the presence of a proton gradient across the membrane. The alpha chain is a regulatory subunit
	C	Metallo-beta-lactamase superfamily	ko:K00248,ko:K03522	C	Electron transfer flavoprotein FAD-binding domain	ko:K02112	C	Produces ATP from ADP in the presence of a proton gradient across the membrane. The catalytic sites are hosted primarily by the beta subunits
ko:K00294,ko:K13821	C	Oxidizes proline to glutamate for use as a carbon and nitrogen source	ko:K00102,ko:K00104	C	Fad linked oxidase	ko:K03885	C	pyridine nucleotide-disulfide oxidoreductase
ko:K00266	C	Pyridine nucleotide-disulphide oxidoreductase		C	Metallo-beta-lactamase superfamily		D	positive regulation of growth
ko:K13730	CO	amine dehydrogenase activity	ko:K06281	C	Nickel-dependent hydrogenase		D	positive regulation of growth
ko:K03798	D	Acts as a processive, ATP-dependent zinc metallopeptidase for both cytoplasmic and membrane proteins. Plays a role in the quality control of integral membrane proteins		C	Nitrate reductase gamma subunit	ko:K01739	E	cystathionine gamma-synthase activity
	D	Antitoxin component of a toxin-antitoxin (TA) module	ko:K02572,ko:K02573,ko:K17723	C	PFAM Cysteine-rich	ko:K01759	E	Glyoxalase/Bleomycin resistance protein/Dioxygenase superfamily
ko:K03496,ko:K12055	D	Cobyrinic acid ac-diamide synthase		C	Pfam cytochrome c		EH	COG0175 3'-phosphoadenosine 5'-phosphosulfate sulfotransferase (PAPS reductase) FAD synthetase and related enzymes
ko:K19092	D	Plasmid stabilization system	ko:K03605	C	PFAM Peptidase A31, hydrogen uptake protein	ko:K01953	F	Asparagine synthase
	D	toxin-antitoxin pair type II binding		C	Prokaryotic cytochrome b561	ko:K21636	F	Ribonucleoside-triphosphate reductase
ko:K00265,ko:K00284,ko:K22083	E	Belongs to the glutamate synthase family		C	WbqC-like protein family	ko:K01990	G	ABC transporter
ko:K03630	E	Belongs to the UPF0758 family	ko:K03798	D	Acts as a processive, ATP-dependent zinc metallopeptidase for both cytoplasmic and membrane proteins. Plays a role in the quality control of integral membrane proteins	ko:K20276	G	Hep Hag repeat protein
	E	COG0683 ABC-type branched-chain amino acid transport systems, periplasmic component	ko:K08591,ko:K19159	D	Antitoxin component of a toxin-antitoxin (TA) module		G	NHL repeat
	E	Concanavalin A-like lectin/glucanases superfamily	ko:K06218,ko:K18923	D	Antitoxin component of a toxin-antitoxin (TA) module		GM	NAD(P)H-binding
ko:K01179,ko:K01183	E	GDSL-like Lipase/Acylhydrolase family		D	Domain of Unknown Function (DUF349)	ko:K00558	H	C-5 cytosine-specific DNA methylase
	E	lipolytic protein G-D-S-L family	ko:K04095	D	Mobile mystery protein B	ko:K13317	H	Methyltransferase domain
	E	Uncharacterised protein family (UPF0175)	ko:K18491	D	nuclear chromosome segregation	ko:K00986	H	Reverse transcriptase (RNA-dependent DNA polymerase)
ko:K06015	F	PEP-CTERM motif	ko:K16692	D	protein involved in exopolysaccharide biosynthesis	ko:K01782	I	Involved in the aerobic and anaerobic degradation of long-chain fatty acids via beta-oxidation cycle. Catalyzes the formation of 3-oxoacyl-CoA from enoyl-CoA via L-3-hydroxyacyl-CoA. It can also use D-3-hydroxyacyl-CoA and cis-3-enoyl-CoA as substrate
ko:K01952	F	Phosphoribosylformylglycinamidine synthase involved in the purines biosynthetic pathway. Catalyzes the ATP-dependent conversion of formylglycinamide ribonucleotide (FGAR) and glutamine to yield formylglycinamidine ribonucleotide (FGAM) and glutamate	ko:K02674,ko:K15924	DZ	Putative metal-binding motif	ko:K12515	IU	oxidoreductase activity
ko:K01181	G	Glycosyl hydrolase family 10		E	Acetyltransferase (GNAT) domain		K	Acetyltransferase (GNAT) domain
	G	KAP family P-loop domain	ko:K01755	E	Argininosuccinate lyase C-terminal	ko:K07746	K	Bacterial antitoxin of ParD toxin-antitoxin type II system and RHH
	G	Phage capsid family	ko:K00681	E	Gamma-glutamyltranspeptidase		K	Bacterial regulatory protein, Fis family
ko:K01652	H	COG0028 Thiamine pyrophosphate-requiring enzymes acetolactate synthase, pyruvate dehydrogenase (cytochrome), glyoxylate carboligase, phosphonopyruvate decarboxylase	ko:K00266,ko:K20202	E	Glutamate synthase		K	Bacterial regulatory protein, Fis family
ko:K02014	H	TonB dependent receptor	ko:K05606	E	Glyoxalase/Bleomycin resistance protein/Dioxygenase superfamily		K	Cupin
ko:K00648	I	3-Oxoacyl-[acyl-carrier-protein (ACP)] synthase III	ko:K01278	E	X-Pro dipeptidyl-peptidase (S15 family)		K	Fic/DOC family
	I	Acyltransferase family	ko:K09773	F	Kinase/pyrophosphorylase	ko:K00790	K	helix-turn-helix domain protein
ko:K03466,ko:K03657,ko:K03684,ko:K03724	J	Exonuclease involved in the 3' processing of various precursor tRNAs. Initiates hydrolysis at the 3'-terminus of an RNA molecule and releases 5'-mononucleotides	ko:K06015	F	PEP-CTERM motif		K	LysR substrate binding domain
ko:K00564,ko:K11391	J	Specifically methylates the guanine in position 1835 (m2G1835) of 23S rRNA	ko:K16181	F	Psort location Cytoplasmic, score 8.87		K	LysR substrate binding domain
ko:K15520	K	Acetyltransferase (GNAT) domain		F	queuine tRNA-ribosyltransferase activity	ko:K18997	K	MerR HTH family regulatory protein
	K	Acetyltransferase (GNAT) domain	ko:K00690	G	Alpha amylase catalytic		K	Putative ATP-dependent DNA helicase recG C-terminal
	K	CI repressor		G	alpha-L-arabinofuranosidase	ko:K03655	K	Putative DNA-binding domain
	K	CI repressor	ko:K01006	G	Belongs to the PEP-utilizing enzyme family		K	Putative DNA-binding domain
ko:K18830	K	Cro/C1-type HTH DNA-binding domain	ko:K01190	G	COG3250 Beta-galactosidase beta-glucuronidase	ko:K07003	K	Sterol-sensing domain of SREBP cleavage-activation
ko:K02403	K	Flagellar transcriptional activator (FlhD)	ko:K01623	G	Fructose-bisphosphate aldolase class-I		K	Transcriptional regulator
ko:K02402	K	Functions in complex with FlhD as a master transcriptional regulator that regulates transcription of several flagellar and non-flagellar operons by binding to their promoter region. Activates expression of class 2 flagellar genes, including fliA, which is a flagellum-specific sigma factor that turns on the class 3 genes. Also regulates genes whose products function in a variety of physiological p…	ko:K02226,ko:K22305	G	Phosphoglycerate mutase family		K	Transcriptional regulator
ko:K03088	K	PFAM sigma-70 region 2 domain protein	ko:K02231	H	Catalyzes ATP-dependent phosphorylation of adenosylcobinamide and addition of GMP to adenosylcobinamide phosphate		K	Transcriptional regulator
ko:K07746	K	positive regulation of growth	ko:K00975	H	Catalyzes the synthesis of ADP-glucose, a sugar donor used in elongation reactions on alpha-glucans		K	transcriptional regulator
ko:K06919	K	Psort location Cytoplasmic, score	ko:K00768	H	Catalyzes the synthesis of alpha-ribazole-5'-phosphate from nicotinate mononucleotide (NAMN) and 5,6- dimethylbenzimidazole (DMB)		K	WYL domain
ko:K03704	K	Ribonuclease B OB domain	ko:K16092	H	COG4206 Outer membrane cobalamin receptor protein		KLT	Serine threonine protein kinase
	K	toxin-antitoxin pair type II binding	ko:K00239,ko:K00244,ko:K00278	H	FAD binding domain		KT	HD domain
	K	Transcription regulator of the Arc MetJ class	ko:K02233	H	Joins adenosylcobinamide-GDP and alpha-ribazole to generate adenosylcobalamin (Ado-cobalamin). Also synthesizes adenosylcobalamin 5'-phosphate from adenosylcobinamide-GDP and alpha-ribazole 5'-phosphate		KT	TIGRFAM CRISPR-associated protein, NE0113
ko:K13821	K	Transcriptional regulator	ko:K00575	H	Methylation of the membrane-bound methyl-accepting chemotaxis proteins (MCP) to form gamma-glutamyl methyl ester residues in MCP	ko:K19171	L	AAA domain
	K	transcriptional regulators	ko:K01782,ko:K07516	I	3-hydroxyacyl-CoA dehydrogenase	ko:K19171	L	AAA domain
	KT	Protein of unknown function (DUF2859)	ko:K01096,ko:K19302	I	Acid phosphatase homologues	ko:K03733,ko:K14059	L	Belongs to the 'phage' integrase family
	L	Belongs to the 'phage' integrase family	ko:K00248	I	Acyl-CoA dehydrogenase, C-terminal domain	ko:K03733	L	Belongs to the 'phage' integrase family
ko:K07448	L	COG1715 Restriction endonuclease	ko:K00626,ko:K00632	I	Belongs to the thiolase family		L	Belongs to the 'phage' integrase family
	L	COG3385 FOG Transposase and inactivated derivatives		IQ	Non-ribosomal peptide		L	Belongs to the 'phage' integrase family
ko:K01153	L	COG4096 Type I site-specific restriction-modification system, R (restriction) subunit and related helicases	ko:K07576	J	Beta-Casp domain	ko:K00986	L	COG3344 Retron-type reverse transcriptase
	L	DNA restriction-modification system	ko:K15520	K	acetyltransferase		L	COG3436 Transposase and inactivated derivatives
	L	IstB-like ATP binding protein	ko:K03088	K	Belongs to the sigma-70 factor family. ECF subfamily	ko:K09951	L	CRISPR (clustered regularly interspaced short palindromic repeat), is an adaptive immune system that provides protection against mobile genetic elements (viruses, transposable elements and conjugative plasmids). CRISPR clusters contain sequences complementary to antecedent mobile elements and target invading nucleic acids. CRISPR clusters are transcribed and processed into CRISPR RNA (crRNA). Fun…
ko:K03111	L	PFAM single-strand binding protein Primosomal replication protein n	ko:K02806	K	Excisionase	ko:K15342	L	CRISPR (clustered regularly interspaced short palindromic repeat), is an adaptive immune system that provides protection against mobile genetic elements (viruses, transposable elements and conjugative plasmids). CRISPR clusters contain spacers, sequences complementary to antecedent mobile elements, and target invading nucleic acids. CRISPR clusters are transcribed and processed into CRISPR RNA (c…
ko:K07491	L	PFAM Transposase		K	Helix-turn-helix domain	ko:K09951	L	CRISPR associated protein Cas2
	L	Phage integrase family		K	Helix-turn-helix XRE-family like proteins	ko:K09127	L	CRISPR-associated protein (Cas_Cmr3)
ko:K03654	L	RecQ zinc-binding	ko:K21498	K	Helix-turn-helix XRE-family like proteins	ko:K19141	L	CRISPR-associated protein, Cmr5
	L	Reverse transcriptase (RNA-dependent DNA polymerase)	ko:K07727	K	Helix-turn-helix XRE-family like proteins	ko:K19124	L	CT1975-like protein
ko:K01153	L	Subunit R is required for both nuclease and ATPase activities, but not for modification		K	Protein of unknown function (DUF3616)		L	DDE_Tnp_1-associated
ko:K03169	L	Superfamily II DNA RNA helicases, SNF2 family		K	Psort location Cytoplasmic, score	ko:K06877	L	DEAD DEAH box helicase
ko:K07483,ko:K07497	L	Transposase	ko:K18831	K	regulator		L	DEAD-like helicases superfamily
ko:K07491	L	Transposase IS200 like		K	SpoVT / AbrB like domain	ko:K07495	L	Domain of unknown function (DUF4372)
ko:K02313	L	Transposase IS200 like	ko:K00571,ko:K07448	K	Tetratricopeptide repeat	ko:K01153	L	EcoEI R protein C-terminal
ko:K02004,ko:K09808	M	ABC-type transport system involved in lipoprotein release permease component		K	TIGRFAM looped-hinge helix DNA binding domain, AbrB family	ko:K00986,ko:K15342	L	Group II intron maturase-specific domain protein
	M	Belongs to the membrane fusion protein (MFP) (TC 8.A.1) family	ko:K03655	K	transcriptional regulator		L	HNH nucleases
	M	Belongs to the membrane fusion protein (MFP) (TC 8.A.1) family	ko:K07733	K	transcriptional regulator		L	Integrase
ko:K01185	M	Integrating conjugative element protein		K	transcriptional regulator		L	Integrase
ko:K02536	M	lipid A biosynthetic process		K	transcriptional regulator	ko:K07484	L	IS66 C-terminal element
ko:K03442	M	Mechanosensitive ion channel	ko:K19338	K	Transcriptional regulator, LysR family	ko:K01246	L	Methyladenine glycosylase
	M	OmpA-like transmembrane domain	ko:K15546,ko:K15773	K	transcriptional regulator, XRE family	ko:K00571	L	N-4 methylation of cytosine
	M	Outer membrane lipoprotein-sorting protein		KL	helicase	ko:K03733	L	overlaps another CDS with the same product name
ko:K04087	M	Peptidoglycan-synthase activator LpoB	ko:K07814,ko:K13815	KT	HD domain	ko:K03733	L	PFAM integrase family protein
	M	Putative transposase	ko:K02584,ko:K12146,ko:K12266,ko:K15836,ko:K21009	KT	PFAM sigma-54 factor interaction domain-containing protein	ko:K07491	L	PFAM Transposase
ko:K02022,ko:K12542	M	secretion protein	ko:K02316,ko:K07459	L	ATP-dependent endonuclease of the OLD family	ko:K07485	L	PFAM transposase IS204 IS1001 IS1096 IS1165 family protein
	M	Transglycosylase SLT domain	ko:K00788,ko:K03574,ko:K08320	L	Belongs to the Nudix hydrolase family		L	PLD-like domain
ko:K15725	MU	Outer membrane efflux protein		L	Belongs to the 'phage' integrase family	ko:K06919	L	Psort location Cytoplasmic, score
ko:K07654,ko:K20276	MU	REJ domain		L	Belongs to the 'phage' integrase family	ko:K09000	L	RAMP protein, Cmr4
ko:K02402	N	Flagellar transcriptional activator (FlhC)	ko:K04763	L	Belongs to the 'phage' integrase family	ko:K00986	L	Reverse transcriptase (RNA-dependent DNA polymerase)
ko:K02402	N	Flagellar transcriptional activator (FlhC)		L	Belongs to the 'phage' integrase family		L	Superfamily II DNA RNA helicases, SNF2 family
ko:K03406	NT	chemotaxis, protein		L	Belongs to the 'phage' integrase family	ko:K19142	L	TIGRFAM CRISPR type III-B RAMP module RAMP protein Cmr6
ko:K03406	NT	Methyl-accepting chemotaxis protein	ko:K00558	L	C-5 cytosine-specific DNA methylase	ko:K07012,ko:K19123	L	TIGRFAM CRISPR-associated helicase Cas3
ko:K03406	NT	Methyl-accepting chemotaxis-like domains (chemotaxis sensory transducer).	ko:K06400	L	COG1961 Site-specific recombinases, DNA invertase Pin homologs		L	Transposase
ko:K03406	NT	Methyl-accepting chemotaxis-like domains (chemotaxis sensory transducer).	ko:K07497	L	DDE domain	ko:K07484	L	Transposase
ko:K03406	NT	Methyl-accepting chemotaxis-like domains (chemotaxis sensory transducer).		L	DDE superfamily endonuclease		L	transposase activity
ko:K02487,ko:K13582	NU	Tfp pilus assembly protein FimV		L	DDE superfamily endonuclease	ko:K07495	L	transposase IS4
ko:K01338,ko:K04076,ko:K04770	O	Belongs to the peptidase S16 family	ko:K03654	L	DNA helicase		L	type III restriction enzyme, res subunit
ko:K00612	O	carbamoyl transferase, NodU family	ko:K04763	L	DNA integration	ko:K15539	M	alginic acid biosynthetic process
ko:K01802,ko:K03767,ko:K03768	O	Cyclophilin type peptidyl-prolyl cis-trans isomerase/CLD	ko:K07316	L	DNA methylase		M	Belongs to the ompA family
ko:K03676,ko:K06191,ko:K21636	O	Integrating conjugative element protein	ko:K00571,ko:K00590	L	DNA methylase		M	Domain of unknown function DUF11
ko:K21310	O	methyltransferase activity	ko:K00986	L	DNA polymerase	ko:K01993	M	PFAM secretion protein HlyD family protein
	O	methyltransferase activity	ko:K07495	L	Domain of unknown function (DUF4372)	ko:K02388	N	Flagellar basal body rod FlgEFG protein C-terminal
ko:K07033,ko:K09014	O	TIGRFAM FeS assembly protein SufB		L	Endonuclease DDE	ko:K03408	NT	FG-GAP repeat
ko:K04655	O	TIGRFAM hydrogenase expression formation protein HypE	ko:K07483,ko:K07497	L	Evidence 2b Function of strongly homologous gene	ko:K03406	NT	Methyl-accepting chemotaxis protein
ko:K02075,ko:K09816	P	ABC-3 protein	ko:K08282	L	helicase domain protein	ko:K02396,ko:K02397	NU	bacterial-type flagellum-dependent cell motility
ko:K15577	P	ABC-type nitrate sulfonate bicarbonate transport system, permease component		L	Integrase core domain	ko:K02650	NU	cell adhesion
ko:K07239,ko:K07787	P	Belongs to the resistance-nodulation-cell division (RND) (TC 2.A.6) family		L	Integrase core domain	ko:K02461,ko:K02662,ko:K02663	NU	Fimbrial assembly protein (PilN)
ko:K03312	P	Catalyzes the sodium-dependent transport of glutamate	ko:K07497	L	Integrase core domain		O	ATPase family associated with various cellular activities (AAA)
ko:K15576,ko:K15598,ko:K22067	P	COG0715 ABC-type nitrate sulfonate bicarbonate transport systems, periplasmic components		L	ISXO2-like transposase domain	ko:K05516,ko:K05801	O	DnaJ-class molecular chaperone
ko:K06039	P	DsrE/DsrF-like family		L	NERD domain protein	ko:K00799,ko:K07393	O	Glutathione S-Transferase
ko:K02077,ko:K09815,ko:K09818	P	periplasmic solute binding protein		L	Nuclease-related domain	ko:K03676	O	Has a glutathione-disulfide oxidoreductase activity in the presence of NADPH and glutathione reductase. Reduces low molecular weight disulfides and proteins
	P	phosphate-selective porin O and P	ko:K02314,ko:K17680	L	Participates in initiation and elongation during chromosome replication		O	PFAM ATPase family associated with various cellular activities (AAA)
ko:K07216	P	TIGRFAM hemerythrin-like metal-binding protein		L	PFAM integrase		O	Sulfotransferase family
ko:K02049,ko:K10831,ko:K11952,ko:K11953,ko:K15578,ko:K15579	P	TIGRFAM Nitrate transport ATP-binding	ko:K02315	L	PFAM IstB domain protein ATP-binding protein	ko:K03546	P	ATPase activity
ko:K02014	P	TonB dependent receptor	ko:K02315	L	PFAM IstB domain protein ATP-binding protein	ko:K03546	P	ATPase activity
	Q	Hemolysin-type calcium-binding repeat (2 copies)	ko:K01154	L	PFAM restriction modification system DNA specificity	ko:K03546	P	ATPase activity
	Q	Isochorismatase family		L	PFAM Reverse transcriptase (RNA-dependent DNA polymerase)		P	Citrate transporter
	Q	methyltransferase		L	PFAM Transposase		P	Citrate transporter
	S	23S rRNA-intervening sequence protein		L	PFAM transposase IS116 IS110 IS902 family	ko:K03321	P	COG0659 Sulfate permease and related transporters (MFS superfamily)
	S	Acetyltransferase (GNAT) domain		L	Resolvase, N terminal domain	ko:K10716	P	Ion transport protein
ko:K02238,ko:K06889	S	alpha beta	ko:K07491	L	Transposase	ko:K02037,ko:K02038	P	probably responsible for the translocation of the substrate across the membrane
ko:K17810	S	ATP-grasp		L	Transposase		P	Right handed beta helix region
ko:K19092	S	Belongs to the RelE toxin family		L	transposase activity	ko:K02014	P	TonB-dependent receptor
ko:K03699	S	CBS domain containing protein		L	Transposase DDE domain		Q	Alkyl sulfatase dimerisation
ko:K03112	S	COG0790 FOG TPR repeat, SEL1 subfamily	ko:K07491	L	Transposase IS200 like		Q	COG1335 Amidases related to nicotinamidase
	S	Domain of unknown function (DUF4160)	ko:K07491	L	Transposase IS200 like		Q	COG1335 Amidases related to nicotinamidase
	S	Domain of unknown function (DUF4282)	ko:K01155	L	Type II site-specific deoxyribonuclease		Q	Hemolysin-type calcium-binding repeat (2 copies)
	S	Domain of unknown function (DUF4400)		L	Type III restriction protein res subunit		Q	methyltransferase
	S	Domain of unknown function (DUF5122) beta-propeller		M	Belongs to the ompA family	ko:K07133	S	AAA domain
ko:K06996	S	Glyoxalase-like domain		M	Belongs to the ompA family	ko:K18829	S	Antidote-toxin recognition MazE, bacterial antitoxin
	S	HicB family	ko:K07011	M	Chain length determinant protein		S	Bacterial transferase hexapeptide (six repeats)
	S	Membrane		M	Glycosyl transferase, family 2		S	Bacteriocin-protection, YdeI or OmpD-Associated
ko:K09144	S	Nucleotidyl transferase AbiEii toxin, Type IV TA system	ko:K00696,ko:K07024,ko:K13058,ko:K13086	M	HAD-superfamily hydrolase, subfamily IIB	ko:K06911	S	Belongs to the pirin family
ko:K19092	S	ParE toxin of type II toxin-antitoxin system, parDE		M	Murein-degrading enzyme that degrades murein glycan strands and insoluble, high-molecular weight murein sacculi, with the concomitant formation of a 1,6-anhydromuramoyl product. Lytic transglycosylases (LTs) play an integral role in the metabolism of the peptidoglycan (PG) sacculus. Their lytic action creates space within the PG sacculus to allow for its expansion as well as for the insertion of …	ko:K19092	S	Belongs to the RelE toxin family
	S	PEP-CTERM motif	ko:K02557,ko:K03286	M	OmpA family		S	BrnA antitoxin of type II toxin-antitoxin system
	S	PFAM ABC transporter substrate binding protein	ko:K02557,ko:K03286	M	peptidoglycan-associated (lipo)protein		S	BrnA antitoxin of type II toxin-antitoxin system
	S	Phosphate-starvation-inducible E		M	PFAM Glycosyl transferase family 2	ko:K19163	S	CcdB-like toxin protein
	S	PIN domain	ko:K00091	M	PFAM NAD dependent epimerase dehydratase family	ko:K07484	S	COG3436 Transposase and inactivated derivatives
	S	PIN domain		M	Putative transposase	ko:K06198	S	Competence protein
	S	Predicted periplasmic lipoprotein (DUF2279)	ko:K14194	M	SPTR CHU large protein	ko:K06198	S	Competence protein
	S	Predicted permease	ko:K02040	MP	COG0226 ABC-type phosphate transport system, periplasmic component	ko:K19126	S	CRISPR_assoc
	S	Protein of unknown function (DUF1525)	ko:K03409	N	CheC-like family	ko:K07016,ko:K19076	S	CRISPR-associated protein
	S	Protein of unknown function (DUF1778)	ko:K03410	NT	Chemotaxis protein CheC, inhibitor of MCP methylation	ko:K07016,ko:K19076	S	CRISPR-associated protein
	S	Protein of unknown function (DUF1778)	ko:K03406	NT	Methyl-accepting chemotaxis protein	ko:K19125	S	CRISPR-associated protein (Cas_Cas5)
ko:K22226	S	Protein of unknown function (DUF3047)	ko:K03406	NT	Methyl-accepting chemotaxis-like domains (chemotaxis sensory transducer).	ko:K19145	S	CRISPR-associated protein, VVA1548 family
	S	Protein of unknown function (DUF3275)	ko:K03406	NT	Methyl-accepting chemotaxis-like domains (chemotaxis sensory transducer).	ko:K19123	S	defense response to virus
	S	Protein of unknown function (DUF3577)	ko:K03406	NT	Methyl-accepting chemotaxis-like domains (chemotaxis sensory transducer).		S	Domain of unknown function (DUF1772)
ko:K13735,ko:K15125,ko:K15531	S	protein secretion	ko:K02650	NU	cell adhesion		S	Domain of unknown function (DUF1887)
	S	Putative phosphatase (DUF442)	ko:K02662	NU	Pilus assembly protein		S	Domain of unknown function (DUF4386)
ko:K03698	S	SMART Metal-dependent phosphohydrolase, HD region	ko:K02456,ko:K02458,ko:K02650,ko:K02679,ko:K08084	NU	Prokaryotic N-terminal methylation motif	ko:K15977	S	DoxX
	S	SNARE associated Golgi protein	ko:K02652	NU	Type II secretion system (T2SS), protein E, N-terminal domain	ko:K15125	S	FG-GAP repeat
	S	Tetratricopeptide repeat	ko:K02653	NU	type II secretion system protein		S	Fic/DOC family N-terminal
	S	TIGRFAM conjugative coupling factor TraD, SXT TOL subfamily		O	2OG-Fe(II) oxygenase superfamily		S	Haem-NO-binding
ko:K08884,ko:K12132	S	TIR domain	ko:K14645	O	Belongs to the peptidase S8 family		S	hydrolase
	S	Toxic component of a toxin-antitoxin (TA) module. An RNase	ko:K00573	O	Catalyzes the methyl esterification of L-isoaspartyl residues in peptides and proteins that result from spontaneous decomposition of normal L-aspartyl and L-asparaginyl residues. It plays a role in the repair and or degradation of damaged proteins		S	Hypothetical protein (DUF2513)
	S	Toxin-antitoxin system, toxin component, PIN family		O	COG1651 Protein-disulfide isomerase		S	K COG5665 CCR4-NOT transcriptional regulation complex, NOT5 subunit
	S	TraU protein	ko:K02650	O	PFAM Peptidase family M48		S	Membrane
ko:K07000	S	Uncharacterised protein family (UPF0227)	ko:K02044	P	ABC transporter, phosphonate, periplasmic substrate-binding protein	ko:K16648	S	N-terminal domain of galactosyltransferase
ko:K07814,ko:K13815	T	a CheY-like receiver domain and an HD-GYP domain	ko:K02051	P	COG0715 ABC-type nitrate sulfonate bicarbonate transport systems periplasmic components		S	Nucleotidyltransferase substrate binding protein like
	T	Calcineurin-like phosphoesterase superfamily domain	ko:K02051	P	COG0715 ABC-type nitrate sulfonate bicarbonate transport systems periplasmic components		S	Parallel beta-helix repeats
	T	COG2197 Response regulator containing a CheY-like receiver domain and an HTH DNA-binding domain	ko:K06039	P	DsrE/DsrF-like family		S	PFAM ABC transporter substrate binding protein
	T	cyclic nucleotide binding	ko:K07216	P	hemerythrin-like metal-binding	ko:K03824	S	PFAM GCN5-related N-acetyltransferase
	T	Diguanylate cyclase	ko:K08177	P	Major Facilitator Superfamily		S	Pfam:DUF2276
ko:K02342,ko:K21021	T	diguanylate cyclase	ko:K03406,ko:K07216	P	oxygen carrier activity		S	PIN domain
	T	diguanylate cyclase	ko:K02077,ko:K09815,ko:K09818	P	periplasmic solute binding protein		S	PIN domain
ko:K07169,ko:K11894,ko:K11913	T	FHA domain		P	phosphate-selective porin O and P		S	plasmid stabilization
	T	HAMP (Histidine kinases, Adenylyl cyclases, Methyl binding proteins, Phosphatases) domain	ko:K01795,ko:K07218,ko:K12287	P	Right handed beta helix region		S	Polysaccharide pyruvyl transferase
	T	His Kinase A (phosphoacceptor) domain		P	SNARE associated Golgi protein	ko:K19163,ko:K19164	S	Post-segregation antitoxin (ccd killing mechanism protein) encoded by the F plasmid
	T	His Kinase A (phosphoacceptor) domain	ko:K02040	P	T5orf172		S	Predicted permease
ko:K03413,ko:K07315,ko:K20977	T	Histidine kinase-like ATPase domain	ko:K02014	P	TonB-dependent Receptor Plug		S	Protein conserved in bacteria
	T	NACHT domain		Q	Alkyl sulfatase dimerisation	ko:K09958	S	Protein of unknown function (DUF1348)
ko:K13069	T	Pas domain	ko:K02065	Q	ATPases associated with a variety of cellular activities		S	Protein of unknown function (DUF4007)
ko:K03406	T	PFAM histidine kinase, HAMP region domain protein	ko:K02362	Q	Belongs to the P-Pant transferase superfamily		S	Putative cyclase
ko:K11356	T	PhoQ Sensor	ko:K01399,ko:K08604	Q	COG2931, RTX toxins and related Ca2 -binding proteins	ko:K02116	S	Putative F0F1-ATPase subunit Ca2+/Mg2+ transporter
ko:K07814,ko:K13815	T	Response regulator containing a CheY-like receiver domain and an HD-GYP domain	ko:K01179	Q	Converts alpha-N-acetylneuranimic acid (Neu5Ac) to the beta-anomer, accelerating the equilibrium between the alpha- and beta-anomers. Probably facilitates sialidase-negative bacteria to compete sucessfully for limited amounts of extracellular Neu5Ac, which is likely taken up in the beta-anomer. In addition, the rapid removal of sialic acid from solution might be advantageous to the bacterium to d…		S	Putative transposase
	T	Sulfatase-modifying factor enzyme 1	ko:K08687,ko:K13995	Q	Isochorismatase family	ko:K09803	S	Ribonuclease toxin, BrnT, of type II toxin-antitoxin system
ko:K02021,ko:K12541	V	(ABC) transporter	ko:K02067	Q	MlaD protein	ko:K09803	S	Ribonuclease toxin, BrnT, of type II toxin-antitoxin system
ko:K02021,ko:K12541	V	(ABC) transporter	ko:K02066	Q	Permease MlaE	ko:K15977	S	SURF4 family
ko:K03427	V	COG0286 Type I restriction-modification system methyltransferase subunit	ko:K00573	Q	ubiE/COQ5 methyltransferase family	ko:K19046	S	TIGRFAM CRISPR type I-E ECOLI-associated protein CasB Cse2
ko:K02003	V	PFAM ABC transporter	ko:K18480	S	ABC-type transport auxiliary lipoprotein component		S	Toprim domain
ko:K01153	V	Subunit R is required for both nuclease and ATPase activities, but not for modification	ko:K19158	S	Addiction module toxin	ko:K18828	S	Toxic component of a toxin-antitoxin (TA) module. An RNase
		N/A	ko:K06898	S	AIR carboxylase		S	UPF0126 domain
		N/A		S	Antirestriction protein (ArdA)		T	Adenylyl- / guanylyl cyclase, catalytic domain
		N/A		S	Catalyzes the irreversible transfer of a propylamine group from the amino donor S-adenosylmethioninamine (decarboxy- AdoMet) to putrescine (1,4-diaminobutane) to yield spermidine	ko:K07713,ko:K07714	T	COG2204 Response regulator containing CheY-like receiver, AAA-type ATPase, and DNA-binding domains
		N/A	ko:K03699,ko:K06189	S	CBS domain		T	GAF domain
		N/A	ko:K19163	S	CcdB protein		T	Gaf domain
ko:K07004		N/A	ko:K06158	S	COG0488 ATPase components of ABC transporters with duplicated ATPase domains	ko:K07709	T	HAMP (Histidine kinases, Adenylyl cyclases, Methyl binding proteins, Phosphatases) domain
		N/A	ko:K19127	S	crispr-associated protein	ko:K19622	T	HDOD domain
		N/A		S	DNA-binding protein VF530	ko:K02668,ko:K07708,ko:K14986	T	Histidine kinase
		N/A		S	Domain of unknown function (DUF362)	ko:K04767,ko:K07168	T	HPP family
		N/A		S	Domain of unknown function (DUF4154)	ko:K20276	T	pathogenesis
		N/A		S	Domain of unknown function (DUF4160)	ko:K07006,ko:K07168	T	Pfam:Pyridox_oxidase
		N/A		S	Ethylbenzene dehydrogenase	ko:K11356	T	PhoQ Sensor
		N/A	ko:K15125	S	FG-GAP repeat	ko:K07714	T	response regulator
		N/A		S	Fic/DOC family		T	Response regulator receiver
		N/A		S	Fic/DOC family	ko:K07315,ko:K13924	T	Signal transduction histidine kinase
		N/A		S	Fic/DOC family		T	signal transduction protein containing a membrane domain, an EAL and a GGDEF domain
		N/A	ko:K00696,ko:K01176	S	HAD-superfamily hydrolase, subfamily IIB	ko:K06149	T	Universal stress protein
		N/A	ko:K11477	S	Haem-degrading		U	bacteriocin transport
			ko:K07023	S	hydrolases of HD superfamily	ko:K01992	V	ABC-2 family transporter protein
			ko:K02428,ko:K02499,ko:K04765	S	MazG nucleotide pyrophosphohydrolase domain	ko:K01992	V	Abc-type multidrug transport system, permease component
			ko:K07090,ko:K11312	S	membrane transporter protein	ko:K01154	V	COG0732 Restriction endonuclease S subunits
				S	Metallophosphoesterase	ko:K01154,ko:K03427	V	COG0732 Restriction endonuclease S subunits
			ko:K06949	S	One of several proteins that assist in the late maturation steps of the functional core of the 30S ribosomal subunit. Helps release RbfA from mature subunits. May play a role in the assembly of ribosomal proteins into the subunit. Circularly permuted GTPase that catalyzes slow GTP hydrolysis, GTPase activity is stimulated by the 30S ribosomal subunit	ko:K01990,ko:K09697	V	COG1131 ABC-type multidrug transport system, ATPase component
			ko:K08097	S	PFAM (2R)-phospho-3-sulfolactate synthase ComA	ko:K07451	V	endonuclease activity
			ko:K01989	S	PFAM ABC transporter substrate binding protein	ko:K01154	V	restriction
			ko:K06864	S	PFAM ExsB family protein	ko:K01154	V	Type I restriction modification DNA specificity domain
				S	PFAM KAP P-loop domain protein	ko:K03427	V	Type I restriction-modification system methyltransferase subunit
			ko:K08282	S	PFAM plasmid encoded RepA protein			N/A
				S	PFAM S23 ribosomal protein			N/A
			ko:K07154	S	Pfam:HipA_N			N/A
			ko:K07154	S	Pfam:HipA_N			N/A
				S	Phage derived protein Gp49-like (DUF891)			N/A
				S	PIN domain			N/A
				S	PIN domain			N/A
				S	PIN domain			N/A
			ko:K07334	S	Plasmid maintenance system killer			N/A
			ko:K19163,ko:K19164	S	Post-segregation antitoxin CcdA			N/A
				S	Protein conserved in bacteria			N/A
			ko:K07566	S	protein domain (DUF2202)			N/A
			ko:K08987	S	Protein of unknown function (DUF1304)			N/A
				S	Protein of unknown function (DUF1778)			N/A
				S	Protein of unknown function (DUF2442)	ko:K07022,ko:K07089		N/A
				S	Protein of unknown function (DUF2459)			N/A
				S	Protein of unknown function (DUF5131)			N/A
			ko:K06898,ko:K09121	S	Protein of unknown function DUF111			N/A
				S	Putative transposase			N/A
			ko:K09803	S	Ribonuclease toxin, BrnT, of type II toxin-antitoxin system			N/A
			ko:K07018	S	Serine aminopeptidase, S33			N/A
				S	SWIM zinc finger
				S	Tetratricopeptide repeat
				S	Thrombospondin C-terminal region
				S	TIGRFAM Hydrolase, ortholog 1, exosortase system type 1 associated
			ko:K06883	S	TIGRFAM Small GTP-binding protein
			ko:K19158	S	TIGRFAM toxin-antitoxin system, toxin component, Txe YoeB family
				S	TIR domain
				S	Uncharacterized protein conserved in bacteria (DUF2188)
				S	Uncharacterized protein family UPF0016
				S	Virulence protein RhuM family
				S	von Willebrand factor (vWF) type A domain
			ko:K04749	T	Anti-sigma-factor antagonist
				T	Calcineurin-like phosphoesterase superfamily domain
				T	cheY-homologous receiver domain
				T	COG0591 Na proline symporter
				T	COG0745 Response regulators consisting of a CheY-like receiver domain and a winged-helix DNA-binding domain
			ko:K02488	T	Diguanylate cyclase
			ko:K18968	T	Diguanylate cyclase
			ko:K21088	T	Diguanylate cyclase
			ko:K01768	T	Diguanylate cyclase
				T	Diguanylate cyclase
				T	Histidine kinase
				T	Histidine kinase
			ko:K03413,ko:K07315,ko:K20977	T	Histidine kinase-like ATPase domain
			ko:K04757	T	Histidine kinase-like ATPase domain
			ko:K03413,ko:K10916,ko:K13591,ko:K14978	T	Histidine Phosphotransfer domain
			ko:K02030,ko:K11527,ko:K19616	T	Histidine Phosphotransfer domain
			ko:K02030,ko:K19616	T	Hpt domain
			ko:K02030,ko:K19616	T	Hpt domain
			ko:K03406	T	Pas domain
			ko:K03406,ko:K21470	T	PFAM Histidine kinase-, DNA gyrase B-, and HSP90-like ATPase
				T	PFAM metal-dependent phosphohydrolase, HD sub domain
				T	PhoQ Sensor
				T	PhoQ Sensor
				T	PhoQ Sensor
			ko:K01079,ko:K07315	T	Sigma factor PP2C-like phosphatases
				T	signal transduction histidine kinase
				T	Signal transduction protein
				T	Sulfatase-modifying factor enzyme 1
				T	Sulfatase-modifying factor enzyme 1
				T	WD-40 repeat
				U	4fe-4S ferredoxin, iron-sulfur binding domain protein
			ko:K03205	U	COG3505 Type IV secretory pathway, VirD4 components
			ko:K02075,ko:K09816	U	COGs COG1108 ABC-type Mn2 Zn2 transport systems permease components
				U	Hydrophobe Amphiphile Efflux-1 (HAE1)
			ko:K02453,ko:K02666	U	type II and III secretion system protein
			ko:K03205	U	Type IV secretory system Conjugative DNA transfer
			ko:K01990	V	ATPases associated with a variety of cellular activities
			ko:K01154	V	COG0732 Restriction endonuclease S subunits
				V	Type II restriction enzyme, methylase
			ko:K13277,ko:K20276	V	von Willebrand factor (vWF) type A domain
					N/A
					N/A
					N/A
					N/A
					N/A
					N/A
					N/A
					N/A
					N/A
					N/A
					N/A
					N/A
					N/A
					N/A
					N/A
					N/A
					N/A
					N/A
					N/A
					N/A
					N/A
					N/A
					N/A
					N/A
					N/A
					N/A
					N/A
					N/A
					N/A
					N/A
					N/A
